# Multiple types of navigational information are independently encoded in the population activities of the dentate gyrus neurons

**DOI:** 10.1101/2020.06.09.141572

**Authors:** Tomoyuki Murano, Ryuichi Nakajima, Akito Nakao, Nao Hirata, Satoko Amemori, Akira Murakami, Yukiyasu Kamitani, Jun Yamamoto, Tsuyoshi Miyakawa

**Author notes:** **Correspondence:** Tsuyoshi Miyakawa, Division of Systems Medical Science, Institute for Comprehensive Medical Science, Fujita Health University, 1-98 Dengakugakubo, Kutsukake-cho, Toyoake, Aichi 470-1192, Japan.

## Abstract

The dentate gyrus (DG) plays critical roles in cognitive functions such as learning, memory, and spatial coding, and its dysfunction is implicated in various neuropsychiatric disorders. However, it remains largely unknown how information is represented in this region. Here, we recorded neuronal activity in the DG using Ca^2+^ imaging in freely moving mice and analysed this activity using machine learning. The activity patterns of populations of DG neurons enabled us to successfully decode position, speed, and motion direction in an open field as well as current and future location in a T-maze, and each individual neuron was diversely and independently tuned to these multiple information types. In αCaMKII heterozygous knockout mice, which present deficits in spatial remote and working memory, the decoding accuracy of position in the open field and future location in the T-maze were selectively reduced. These results suggest that multiple types of information are independently distributed in DG neurons.
