## Supplementary Table1 for "Multiple types of navigational information are independently encoded in the population activities of the dentate gyrus neurons"

### Sheet: Figure 1d
	Spatial Information (Figure 1d)
		Subject		Wild-Type mice		αCaMKII+/– mice			*Calculate the mean of the randomly shuffled data, repeat 1000 times, and compare the mean of the original data to the distribution
		Groups Compared		Obs.	vs Shuff.	Obs.	vs Shuff.
		Sample Size		508 cells	508 cells	289 cells	289 cells
		Average (bits/Ca transient)		0.444569	0.2214	0.212359	0.150356
		Standard error of the mean (SEM)		0.0158885	0.0129207	0.0118702	0.0115742
		Degrees of freedom		1014		576
		95th percentile of the distribution of the shuffled data			0.79988		0.59384
		% of cells over significance line above		15.748		7.61246
		Statistical Method		Permutation test*		Permutation test
		P–value		P < 10–3		P < 10–3
		Statistical Method		Effect Size
		Cohen's d		0.53		0.38
	Speed Information (Figure 1d)
		Subject		Wild-Type mice		αCaMKII+/– mice
		Groups Compared		Obs.	vs Shuff.	Obs.	vs Shuff.
		Sample Size		508 cells	508 cells	289 cells	289 cells
		Average (bits/Ca transient)		0.118548	0.0368155	0.13059	0.0376333
		Standard error of the mean (SEM)		0.00652586	0.00342953	0.00784516	0.00853236
		Degrees of freedom		1014		576
		95th percentile of the distribution of the shuffled data			0.13948		0.12483
		% of cells over significance line above		31.1024		38.7543
		Statistical Method		Permutation test		Permutation test
		P–value		P < 10–3		P < 10–3
		Statistical Method		Effect Size
		Cohen's d		0.54		0.58
	Direction Information (Figure 1d)
		Subject		Wild-Type mice		αCaMKII+/– mice
		Groups Compared		Obs.	vs Shuff.	Obs.	vs Shuff.
		Sample Size		508 cells	508 cells	289 cells	289 cells
		Average (bits/Ca transient)		1.3399	1.2693	0.595721	0.623092
		Standard error of the mean (SEM)		0.037008	0.0396404	0.0222842	0.0273148
		Degrees of freedom		1014		576
		95th percentile of the distribution of the shuffled data			3.0204		1.9669
		% of cells over significance line above		4.33071		2.76817
		Statistical Method		Permutation test		Permutation test
		P–value		P = 3.00 × 10–3		P =0.03
		Statistical Method		Effect Size
		Cohen's d		0.11		0.91

### Sheet: Figure 2d-2f
	Position Decoding (Figure 2d)
		Subject		Wild-Type mice		αCaMKII+/– mice		Obs.–Shuff.
		Groups Compared		Obs. vs	Shuff.	Obs. vs	Shuff.	Wild-Type mice vs	αCaMKII+/– mice
		Sample Size		7 mice	7 mcie	5 mice	5 mice	7 mice	5 mice
		Average (MAE; cm)		13.9103	19.5387	17.8731	19.6398	-5.62837	-1.76672
		Standard error of the mean (SEM)		0.723204	0.376554	0.477428	0.571988	0.712645	0.657624
		Degrees of freedom		12		8		10
		Statistical Method		paired t-test		paired t-test		unpaired t-test
		P–value		P = 2.18 × 10–4		P = 0.0549		P = 1.12 × 10–3
	Speed Decoding (Figure 2e)
		Subject		Wild-Type mice		αCaMKII+/– mice		Obs.–Shuff.
		Groups Compared		Obs. vs	Shuff.	Obs. vs	Shuff.	Wild-Type mice vs	αCaMKII+/– mice
		Sample Size		7 mice	7 mcie	5 mice	5 mice	7 mice	5 mice
		Average (Corr. Coeff.)		0.354786	-0.041156	0.404281	0.0579167	0.395942	0.346364
		Standard error of the mean (SEM)		0.0477417	0.0425886	0.0819936	0.0547233	0.0789473	0.0873534
		Degrees of freedom		12		8		10
		Statistical Method		paired t-test		paired t-test		unpaired t-test
		P–value		P = 2.42 × 10–3		P = 1.66 × 10–2		P = 0.619
	Direction Decoding (Figure 2f)
		Subject		Wild-Type mice		αCaMKII+/– mice		Obs.–Shuff.
		Groups Compared		Obs. vs	Shuff.	Obs. vs	Shuff.	Wild-Type mice vs	αCaMKII+/– mice
		Sample Size		7 mice	7 mcie	5 mice	5 mice	7 mice	5 mice
		Average (MAE; radian)		1.36713	1.57123	1.4437	1.56504	-0.204102	-0.121333
		Standard error of the mean (SEM)		0.0375715	0.0210358	0.0510545	0.0202752	0.0363573	0.044757
		Degrees of freedom		12		8		10
		Statistical Method		paired t-test		paired t-test		unpaired t-test
		P–value		P = 1.36 × 10–3		P = 0.0210		P = 0.262

### Sheet: Figure 3c, 3d
	Position Decoding_Wild-Type (Figure 3c)									Speed Decoding_Wild-Type (Figure 3c)									Direction Decoding_Wild-Type (Figure 3c)
		Two-way ANOVA									Two-way ANOVA									Two-way ANOVA
			Analysis of Variance Table	Df	Sum Sq	Mean Sq	F value	Pr(>F)				Analysis of Variance Table	Df	Sum Sq	Mean Sq	F value	Pr(>F)				Analysis of Variance Table	Df	Sum Sq	Mean Sq	F value	Pr(>F)
			% of Cells Remaining	9	734.438	81.6042	34.6426	1.37057e-41				% of Cells Remaining	9	1.55003	0.172226	12.3417	1.23511e-16				% of Cells Remaining	9	1.03972	0.115524	12.2016	1.90305e-16
			Deletion Order	4	296.418	74.1045	31.4588	6.89074e-22				Deletion Order	4	1.45958	0.364894	26.1484	1.30314e-18				Deletion Order	4	0.0452876	0.0113219	1.19581	0.312679
			% of Cells Remaining * Deletion Order	36	71.1599	1.97666	0.839134	0.732365				% of Cells Remaining * Deletion Order	36	0.489376	0.0135938	0.974133	0.515552				% of Cells Remaining * Deletion Order	36	0.0825192	0.0022922	0.242101	0.999999
			Residuals	300	706.68	2.3556						Residuals	300	4.18642	0.0139548						Residuals	300	2.84039	0.00946795
		Multiple comparisons (Tukey-Kramer method, post-hoc test)									Multiple comparisons (Tukey-Kramer method, post-hoc test)									Multiple comparisons (Tukey-Kramer method, post-hoc test)
				difference	lower	upper	p-value adj.						difference	lower	upper	p-value adj.						difference	lower	upper	p-value adj.
			Pos order-Dir order	1.42744	0.715454	2.13942	7.99778e-07					Pos order-Dir order	-0.0429024	-0.0977024	0.0118977	0.202504					Pos order-Dir order	-0.00708128	-0.0522199	0.0380573	0.992816
			Rand order-Dir order	-0.375604	-1.08759	0.336381	0.59722					Rand order-Dir order	-0.0201585	-0.0749586	0.0346415	0.850879					Rand order-Dir order	0.00987008	-0.0352685	0.0550087	0.974993
			revPos order-Dir order	-1.43775	-2.14974	-0.725768	6.51507e-07					revSp order-Dir order	0.0504985	-0.00430153	0.105299	0.086978					revDir order-Dir order	-0.017006	-0.0621446	0.0281325	0.839443
			Sp order-Dir order	0.0837407	-0.628244	0.795726	0.997643					Sp order-Dir order	-0.144974	-0.199774	-0.0901743	3.42747e-11					Sp order-Dir order	0.0144987	-0.0306398	0.0596373	0.903566
			Rand order-Pos order	-1.80304	-2.51503	-1.09106	2.28886e-10					Rand order-Pos order	0.0227438	-0.0320562	0.0775439	0.785649					Rand order-Pos order	0.0169514	-0.0281872	0.0620899	0.841026
			revPos order-Pos order	-2.86519	-3.57718	-2.15321	9.60565e-13					revSp order-Pos order	0.0934009	0.0386008	0.148201	4.30527e-05					revDir order-Pos order	-0.00992477	-0.0550634	0.0352138	0.974482
			Sp order-Pos order	-1.3437	-2.05568	-0.631713	4.04892e-06					Sp order-Pos order	-0.102072	-0.156872	-0.0472719	5.63068e-06					Sp order-Pos order	0.02158	-0.0235586	0.0667186	0.683929
			revPos order-Rand order	-1.06215	-1.77413	-0.350164	0.000520037					revSp order-Rand order	0.070657	0.015857	0.125457	0.00422535					revDir order-Rand order	-0.0268761	-0.0720147	0.0182625	0.476791
			Sp order-Rand order	0.459345	-0.25264	1.17133	0.392728					Sp order-Rand order	-0.124816	-0.179616	-0.0700158	1.39679e-08					Sp order-Rand order	0.00462866	-0.0405099	0.0497672	0.998622
			Sp order-revPos order	1.52149	0.809508	2.23348	1.18239e-07					Sp order-revSp order	-0.195473	-0.250273	-0.140673	9.80549e-13					Sp order-revDir order	0.0315048	-0.0136338	0.0766434	0.311301
	Position Decoding_αCaMKII+/– (Figure 3d)									Speed Decoding_αCaMKII+/– (Figure 3d)									Direction Decoding_αCaMKII+/– (Figure 3d)
		Two-way ANOVA									Two-way ANOVA									Two-way ANOVA
			Analysis of Variance Table	Df	Sum Sq	Mean Sq	F value	Pr(>F)				Analysis of Variance Table	Df	Sum Sq	Mean Sq	F value	Pr(>F)				Analysis of Variance Table	Df	Sum Sq	Mean Sq	F value	Pr(>F)
			% of Cells Remaining	9	31.3246	3.48051	3.92895	0.000127289				% of Cells Remaining	9	1.6939	0.188211	7.04429	7.82338e-09				% of Cells Remaining	9	0.227242	0.0252491	3.37795	0.000703473
			Deletion Order	4	29.4171	7.35427	8.30182	3.24906e-06				Deletion Order	4	1.32084	0.33021	12.359	5.31561e-09				Deletion Order	4	0.129638	0.0324096	4.33592	0.00219567
			% of Cells Remaining * Deletion Order	36	7.29981	0.202772	0.228899	0.999999				% of Cells Remaining * Deletion Order	36	0.566895	0.0157471	0.589376	0.969662				% of Cells Remaining * Deletion Order	36	0.0627301	0.0017425	0.233121	0.999999
			Residuals	200	177.172	0.885862						Residuals	200	5.34364	0.0267182						Residuals	200	1.49494	0.00747468
		Multiple comparisons (Tukey-Kramer method, post-hoc test)									Multiple comparisons (Tukey-Kramer method, post-hoc test)									Multiple comparisons (Tukey-Kramer method, post-hoc test)
				difference	lower	upper	p-value adj.						difference	lower	upper	p-value adj.						difference	lower	upper	p-value adj.
			Pos order-Dir order	0.460855	-0.0573381	0.979048	0.106996					Pos order-Dir order	-0.0522664	-0.14226	0.0377273	0.499922					Pos order-Dir order	-0.0195893	-0.067189	0.0280105	0.78892
			Rand order-Dir order	-0.25945	-0.777643	0.258743	0.642285					Rand order-Dir order	-0.0413447	-0.131338	0.048649	0.713121					Rand order-Dir order	-0.0162322	-0.063832	0.0313675	0.881443
			revPos order-Dir order	-0.587583	-1.10578	-0.0693896	0.0174453					revSp order-Dir order	0.072165	-0.0178288	0.162159	0.181169					revDir order-Dir order	-0.0648206	-0.11242	-0.0172208	0.00214626
			Sp order-Dir order	-0.067617	-0.58581	0.450576	0.996416					Sp order-Dir order	-0.150632	-0.240626	-0.0606384	7.05346e-05					Sp order-Dir order	-0.0437361	-0.0913359	0.00386366	0.0882508
			Rand order-Pos order	-0.720305	-1.2385	-0.202112	0.00161493					Rand order-Pos order	0.0109217	-0.079072	0.100915	0.997296					Rand order-Pos order	0.00335702	-0.0442428	0.0509568	0.999681
			revPos order-Pos order	-1.04844	-1.56663	-0.530245	8.10521e-07					revSp order-Pos order	0.124431	0.0344377	0.214425	0.00174011					revDir order-Pos order	-0.0452313	-0.0928311	0.00236843	0.0712941
			Sp order-Pos order	-0.528472	-1.04667	-0.0102789	0.0431615					Sp order-Pos order	-0.0983658	-0.188359	-0.00837203	0.0244163					Sp order-Pos order	-0.0241469	-0.0717466	0.0234529	0.630646
			revPos order-Rand order	-0.328133	-0.846326	0.19006	0.410025					revSp order-Rand order	0.11351	0.0235159	0.203503	0.00565407					revDir order-Rand order	-0.0485884	-0.0961881	-0.000988581	0.0428608
			Sp order-Rand order	0.191833	-0.32636	0.710026	0.846356					Sp order-Rand order	-0.109287	-0.199281	-0.0192938	0.0086787					Sp order-Rand order	-0.0275039	-0.0751036	0.0200959	0.505146
			Sp order-revPos order	0.519966	0.00177256	1.03816	0.0487589					Sp order-revSp order	-0.222797	-0.312791	-0.132803	1.08333e-09					Sp order-revDir order	0.0210845	-0.0265153	0.0686843	0.740129

### Sheet: Figure 4b
	T-maze test correct choice ratio (Figure 4b)
		Subject		Correct choice (%)
		Groups Compared		Wild-type	vs αCaMKII+/– mice
		Sample Size		7 mice	4 mice
		Average (%)		71.4	52
		Standard error of the mean (SEM)		3.07724	3.16228
		Degrees of freedom		9
		Statistical Method		unpaired t-test
		P–value		P = 2.38 × 10–3

### Sheet: Figure 4d, 4f
	Forced Arm Period (Figure 4d)
		Subject		Wild-Type mice		αCaMKII+/– mice			*Calculate the mean of the randomly shuffled data, repeat 1000 times, and compare the mean of the original data to the distribution
		Groups Compared		Obs.	vs Shuff.	Obs.	vs Shuff.		* absolute values are compared
									** absolute values are compared
		Sample Size		294 cells	294 cells	131 cells	131 cells
		Average (bits/Ca transient)		-0.295697	0.130877	0.457689	0.195315
		Standard error of the mean (SEM)		0.185633	0.19399	0.195615	0.182381
		Degree of freedom		586		260
		95th percentile of the distribution of the shuffled data		3.1655	-3.1655	3.0886	-3.0886
		% of cells over significance line above		0.071429	0.12925	0.13605	0.14966
		Statistical Method		Permutation test*		Permutation test
		P–value		P < 10–3		P < 10–3
		Statistical Method		Effect Size
		Cohen's d**		0.43		0.51
	Decision Period (Figure 4d)
		Subject		Wild-Type mice		αCaMKII+/– mice
		Groups Compared		Obs.	vs Shuff.	Obs.	vs Shuff.
		Sample Size		294 cells	294 cells	131 cells	131 cells
		Average (bits/Ca transient)		-0.157839	-0.0219999	0.424154	-0.154525
		Standard error of the mean (SEM)		0.101159	0.0905264	0.121985	0.0953751
		Degree of freedom		586		260
		95th percentile of the distribution of the shuffled data		1.9795	-1.9795	1.9781	-1.9781
		% of cells over significance line above		0.18321	0.099237	0.1374	0.16794
		Statistical Method		Permutation test*		Permutation test
		P–value		P < 10–3		P < 10–3
		Statistical Method		Effect Size
		Cohen's d**		0.52		0.54

### Sheet: Figure 4g, 4h
	Forced Arm Period (Figure 4g)
		Subject		Wild-Type mice		αCaMKII+/– mice		Obs.–Shuff.
		Groups Compared		Obs. vs	Shuff.	Obs. vs	Shuff.	Wild-Type mice vs	αCaMKII+/– mice
		Sample Size		7 mice	7 mice	4 mice	4 mice	7 mice	4 mice
		Average (LR decoding accuracy; %)		74	52	66.5	50	22	16.5
		Standard error of the mean (SEM)		4.76095	2.18218	2.62996	4.08248	2.8619	1.13389
		Degrees of freedom		12		6		9
		Statistical Method		paired t-test		paired t-test		unpaired t-test
		P–value		P = 1.08 × 10–3		P = 0.0220		P = 0.125
	Decision Period (Figure 4h)
		Subject		Wild-Type mice		αCaMKII+/– mice		Obs.–Shuff.
		Groups Compared		Obs. vs	Shuff.	Obs. vs	Shuff.	Wild-Type mice vs	αCaMKII+/– mice
		Sample Size		7 mice	7 mice	4 mice	4 mice	7 mice	4 mice
		Average (LR decoding accuracy; %)		68.5714	51.4286	60	61	17.1429	0.0118708
		Standard error of the mean (SEM)		3.8226	3.84743	5.83095	4.79583	1.29887	1.30931
		Degrees of freedom		12		6		9
		Statistical Method		paired t-test		paired t-test		unpaired t-test
		P–value		P = 1.17 × 10–2		P = 0.873		P = 1.19 × 10–4

### Sheet: Figure 5c, 5d
	LR Decoding (forced arm period; %)_Wild-type (Figure 5c)									LR Decoding (decision period; %)_Wild-type (Figure 5c)
		Two-way ANOVA									Two-way ANOVA
			Analysis of Variance Table	Df	Sum Sq	Mean Sq	F value	Pr(>F)				Analysis of Variance Table	Df	Sum Sq	Mean Sq	F value	Pr(>F)
			% of Cells Remaining	9	0.684299	0.0760332	8.04341	2.09488e-10				% of Cells Remaining	9	0.283687	0.0315208	2.0341	0.0363874
			Deletion Order	3	0.990359	0.33012	34.9227	9.13889e-19				Deletion Order	3	0.55829	0.186097	12.0092	2.36479e-07
			% of Cells Remaining * Deletion Order	27	0.483056	0.017891	1.89265	0.0064415				% of Cells Remaining * Deletion Order	27	0.269781	0.00999191	0.644798	0.913313
			Residuals	240	2.26869	0.00945286						Residuals	240	3.71909	0.0154962
		Multiple comparisons (Tukey-Kramer method, post-hoc test)									Multiple comparisons (Tukey-Kramer method, post-hoc test)
				difference	lower	upper	p-value adj.						difference	lower	upper	p-value adj.
			rand order-decLR(forced) order	0.0871429	0.0446257	0.12966	1.54459e-06					rand order-decLR(forced) order	-0.00142857	-0.0558657	0.0530086	0.999887
			incLR(forced) order-decLR(forced) order	0.167429	0.124911	0.209946	2.18714e-14					incLR(decision) order-decLR(forced) order	0.0631429	0.00870573	0.11758	0.0156558
			decLR(decision) order-decLR(forced) order	0.072	0.0294828	0.114517	0.00010351					decLR(decision) order-decLR(forced) order	-0.0631429	-0.11758	-0.00870573	0.0156558
			incLR(forced) order-rand order	0.0802857	0.0377685	0.122803	1.12009e-05					incLR(decision) order-rand order	0.0645714	0.0101343	0.119009	0.0127318
			decLR(decision) order-rand order	-0.0151429	-0.05766	0.0273743	0.793422					decLR(decision) order-rand order	-0.0617143	-0.116151	-0.00727716	0.0191652
			decLR(decision) order-incLR(forced) order	-0.0954286	-0.137946	-0.0529114	1.20228e-07					decLR(decision) order-incLR(decision) order	-0.126286	-0.180723	-0.0718486	4.28486e-08
	LR Decoding (forced arm period; %)_αCaMKII+/– (Figure 5d)									LR Decoding (decision period; %)_αCaMKII+/– (Figure 5d)
		Two-way ANOVA									Two-way ANOVA
			Analysis of Variance Table	Df	Sum Sq	Mean Sq	F value	Pr(>F)				Analysis of Variance Table	Df	Sum Sq	Mean Sq	F value	Pr(>F)
			% of Cells Remaining	9	0.13781	0.0153122	1.17021	0.320202				% of Cells Remaining	9	0.05736	0.00637333	0.634583	0.765593
			Deletion Order	3	0.66649	0.222163	16.9785	2.95415e-09				Deletion Order	3	0.04189	0.0139633	1.39031	0.249099
			% of Cells Remaining * Deletion Order	27	0.28661	0.0106152	0.811248	0.729872				% of Cells Remaining * Deletion Order	27	0.09546	0.00353556	0.35203	0.998718
			Residuals	120	1.5702	0.013085						Residuals	120	1.2052	0.0100433
		Multiple comparisons (Tukey-Kramer method, post-hoc test)									Multiple comparisons (Tukey-Kramer method, post-hoc test)
				difference	lower	upper	p-value adj.						difference	lower	upper	p-value adj.
			rand order-decLR(forced) order	0.0855	0.0188583	0.152142	0.00601832					rand order-decLR(forced) order	0.0145	-0.0438846	0.0728846	0.91639
			incLR(forced) order-decLR(forced) order	0.182	0.115358	0.248642	5.27934e-10					incLR(decision) order-decLR(forced) order	0.037	-0.0213845	0.0953845	0.354237
			decLR(decision) order-decLR(forced) order	0.0995	0.0328583	0.166142	0.000938503					decLR(decision) order-decLR(forced) order	-0.0045	-0.0628845	0.0538846	0.997118
			incLR(forced) order-rand order	0.0965	0.0298583	0.163142	0.0014239					incLR(decision) order-rand order	0.0225	-0.0358846	0.0808845	0.747334
			decLR(decision) order-rand order	0.014	-0.0526417	0.0806417	0.947102					decLR(decision) order-rand order	-0.019	-0.0773845	0.0393845	0.831405
			decLR(decision) order-incLR(forced) order	-0.0825	-0.149142	-0.0158583	0.00869573					decLR(decision) order-incLR(decision) order	-0.0415	-0.0998846	0.0168846	0.254491
